# Machine learning analysis of lung adenocarcinoma and squamous cell carcinoma microbiome datasets reveals biomarkers for early diagnosis

**DOI:** 10.1101/2023.11.25.568645

**Authors:** Pragya Kashyap, Kalbhavi Vadhi Raj, Naveen Dutt, Pankaj Yadav

## Abstract

**Introduction:** Lung cancer (LC) is the second most frequent cancer worldwide with high incidences and mortality rates and non-small-cell-lung cancer (NSCLC) accounts for 80-85% cases of LC. It is further majorly sub-classified into adenocarcinoma (AC), and squamous-cell carcinoma (SCC). A late diagnosis at an advanced stage, a high rate of metastasis, and the development of therapy resistance are responsible for approximately 95% of mortality. Owing to high heterogeneity and variances in subtypes, it is important to precisely classify them for treatment. However, it poses a challenge in clinical practices, as it requires accurate quantification of each proportion subtype which is time-consuming and sometimes erroneous. The lower airways are home to a dynamic bacterial population sustained by the immigration, elimination, and migration of microbes from the gastrointestinal tract and upper airway tracts. The disruption in the homeostasis of microbiome compositions was found to be correlated with the increased risk of LC. Artificial intelligence (AI) techniques are used extensively in the early screening, and treatment of NSCLC have made significant strides in recent years. Recently, the use of CT/MRI scan image data in prediction models also results in false-positive rates and requires subsequent tests for further exploration which delays the prognostication. Therefore, early diagnosis, prevention, and treatment are critical to enhance survival and reduce death. Here, we aim for the classification of AC and SCC using the lung microbiome of lung tissue samples, implementing AI-based algorithms.

**Methods:** We have obtained raw sequencing data from the NCBI online database, and 149 AC samples and 145 SCC samples in patients were analyzed for their lung microbiome present in the lung tissue samples. The metadata such as patient age, sex, smoking history, and environmental material (malignant or not) were also analyzed. Using these data, machine learning algorithms were applied to select the best microbiome features for the classification of subtypes.

**Results:** A supervised ML and DL based model was developed that can discriminate NSCLC subtypes based on their microbial information, exploring the microbiome as predictive information for early screening. Consequently, 17 features were identified as a biomarker, and they showed good performance in distinguishing AC from SCC with an accuracy of 81% in KNN and 71% in DNN when demonstrated on the validation dataset.

**Conclusion:** This study proposed a supervised machine learning framework where we can rely on taxonomic features and AI techniques to classify overlapped AC and SCC metagenomic data providing lung microbiome as a predictive and diagnostic biomarker in LC. Moreover, our framework will also be very helpful to other researchers to obtain further biomarkers and perform analysis in overlapped subtypes in different diseases.
