## Supplemental Table for "Machine learning analysis of lung adenocarcinoma and squamous cell carcinoma microbiome datasets reveals biomarkers for early diagnosis"

### Sheet: Pathway description
Table S1 : Pathway description(KEGG)
feature	method	group1	group2	p_values	adj_method	p_adjust	pathway_name	pathway_description	pathway_class	pathway_map
ko00440	limma voom	Adenocarcinoma	Squamous cell carcinoma	2.00191e-05	BH	0.00104	Phosphonate and phosphinate metabolism	Natural products containing carbon-phosphorous bonds, so-called C-P compounds, are derivatives of phosphonate and phosphinate with substitution of alkyl group for hydrogen of phosphorus-hydrogen bonds. C-P compounds have been found in many organisms, but only protists and bacteria, mostly Actinobacteria, have biosynthetic capacity. A common reaction in the biosynthetic pathway is C-P bond forming…	Metabolism; Metabolism of other amino acids	Phosphonate and phosphinate metabolism
ko00195	limma voom	Adenocarcinoma	Squamous cell carcinoma	0.00402492	BH	0.03891	Photosynthesis	Photosynthesis in green plants and specialized bacteria is the process of utilizing light energy to synthesize organic compounds from carbon dioxide and water. It consists of the light dependent part (light reaction) and the light independent part (dark reaction, carbon fixation). The light reaction takes place in thylakoid, a membrane-bound compartment inside chloroplasts and cyanobacteria. The …	Metabolism; Energy metabolism	Photosynthesis
ko04146	limma voom	Adenocarcinoma	Squamous cell carcinoma	0.00127777	BH	0.02223	Peroxisome	Peroxisomes are essential organelles that play a key role in redox signalling and lipid homeostasis. They contribute to many crucial metabolic processes such as fatty acid oxidation, biosynthesis of ether lipids and free radical detoxification. The biogenesis of peroxisomes starts with the early peroxins PEX3, PEX16 and PEX19 and proceeds via several steps. The import of membrane proteins into pe…	Cellular Processes; Transport and catabolism	Peroxisome
ko04141	limma voom	Adenocarcinoma	Squamous cell carcinoma	0.000448268	BH	0.00975	Protein processing in endoplasmic reticulum	The endoplasmic reticulum (ER) is a subcellular organelle where proteins are folded with the help of lumenal chaperones. Newly synthesized peptides enter the ER via the sec61 pore and are glycosylated. Correctly folded proteins are packaged into transport vesicles that shuttle them to the Golgi complex. Misfolded proteins are retained within the ER lumen in complex with molecular chaperones. Prot…	Genetic Information Processing; Folding, sorting and degradation	Protein processing in endoplasmic reticulum
ko00190	limma voom	Adenocarcinoma	Squamous cell carcinoma	0.00260125	BH	0.03081	Oxidative phosphorylation	NA	Metabolism; Energy metabolism	Oxidative phosphorylation
ko00592	limma voom	Adenocarcinoma	Squamous cell carcinoma	0.00344031	BH	0.03454	alpha-Linolenic acid metabolism	NA	Metabolism; Lipid metabolism	alpha-Linolenic acid metabolism
ko03070	limma voom	Adenocarcinoma	Squamous cell carcinoma	0.000551618	BH	0.01028	Bacterial secretion system	Gram-negative bacteria secrete a wide range of proteins whose functions include biogenesis of organelles, such as pilli and flagella, nutrient acquisition, virulence, and efflux of drugs and other toxins. Six distinct secretion systems have been shown to mediate protein export through the inner and outer membranes of Gram-negative bacteria. These pathways are highly conserved throughout the Gram-…	Environmental Information Processing; Membrane transport	Bacterial secretion system
ko00940	limma voom	Adenocarcinoma	Squamous cell carcinoma	0.00271521	BH	0.03081	Phenylpropanoid biosynthesis	Phenylpropanoids are a group of plant secondary metabolites derived from phenylalanine and having a wide variety of functions both as structural and signaling molecules. Phenylalanine is first converted to cinnamic acid by deamination. It is followed by hydroxylation and frequent methylation to generate coumaric acid and other acids with a phenylpropane (C6-C3) unit. Reduction of the CoA-activate…	Metabolism; Biosynthesis of other secondary metabolites	Phenylpropanoid biosynthesis
ko00100	limma voom	Adenocarcinoma	Squamous cell carcinoma	0.00172867	BH	0.02507	Steroid biosynthesis	NA	Metabolism; Lipid metabolism	Steroid biosynthesis
ko05219	limma voom	Adenocarcinoma	Squamous cell carcinoma	1.07538e-08	BH	0	Bladder cancer	The urothelium covers the luminal surface of almost the entire urinary tract, extending from the renal pelvis, through the ureter and bladder, to the proximal urethra. The majority of urothelial carcinoma are bladder carcinomas, and urothelial carcinomas of the renal pelvis and ureter account for only approximately 7% of the total. Urothelial tumours arise and evolve through divergent phenotypic …	Human Diseases; Cancer: specific types	Bladder cancer
ko00130	limma voom	Adenocarcinoma	Squamous cell carcinoma	0.00252435	BH	0.03081	Ubiquinone and other terpenoid-quinone biosynthesis	Ubiquinone (UQ), also called coenzyme Q, and plastoquinone (PQ) are electron carriers in oxidative phosphorylation and photosynthesis, respectively. The quinoid nucleus of ubiquinone is derived from the shikimate pathway; 4-hydroxybenzoate is directly formed from chorismate in bacteria, while it can be formed from either chorismate or tyrosine in yeast. The following biosynthesis of terpenoid moi…	Metabolism; Metabolism of cofactors and vitamins	Ubiquinone and other terpenoid-quinone biosynthesis
ko03050	limma voom	Adenocarcinoma	Squamous cell carcinoma	0.00308038	BH	0.03216	Proteasome	The proteasome is a protein-destroying apparatus involved in many essential cellular functions, such as regulation of cell cycle, cell differentiation, signal transduction pathways, antigen processing for appropriate immune responses, stress signaling, inflammatory responses, and apoptosis. It is capable of degrading a variety of cellular proteins in a rapid and timely fashion and most substrate …	Genetic Information Processing; Folding, sorting and degradation	Proteasome
ko00401	limma voom	Adenocarcinoma	Squamous cell carcinoma	1.92102e-05	BH	0.00104	Novobiocin biosynthesis	NA	Metabolism; Biosynthesis of other secondary metabolites	Novobiocin biosynthesis
ko00480	limma voom	Adenocarcinoma	Squamous cell carcinoma	0.000245516	BH	0.0078	Glutathione metabolism	NA	Metabolism; Metabolism of other amino acids	Glutathione metabolism
ko00720	limma voom	Adenocarcinoma	Squamous cell carcinoma	0.0013979	BH	0.02228	Carbon fixation pathways in prokaryotes	Carbon fixation is an important pathway for autotrophs living in various environments. Plants and cyanobacteria fix CO2 as organic compounds using solar energy mainly by the reductive pentose phosphate cycle (also called Calvin cycle, Calvin-Benson cycle, or Calvin-Benson-Bassham cycle) [MD:M00165]. There are, at least, five additional carbon fixation pathways known to exist in autotrophic bacter…	Metabolism; Energy metabolism	Carbon fixation pathways in prokaryotes
ko04614	limma voom	Adenocarcinoma	Squamous cell carcinoma	6.50853e-06	BH	0.00057	Renin-angiotensin system	The renin-angiotensin system (RAS) is a peptidergic system with endocrine characteristics regarding to the regulation of the blood pressure and hydro-electrolytic balance. In the classical RAS, the enzyme renin cleaves its substrate angiotensinogen (Agt) forming the decapeptide angiotensin I that is in turn cleaved by angiotensin-converting enzyme (ACE) to produce the angiotensin II (Ang II), a k…	Organismal Systems; Endocrine system	Renin-angiotensin system
ko00980	limma voom	Adenocarcinoma	Squamous cell carcinoma	0.000268882	BH	0.0078	Metabolism of xenobiotics by cytochrome P450	NA	Metabolism; Xenobiotics biodegradation and metabolism	Metabolism of xenobiotics by cytochrome P450
ko00020	limma voom	Adenocarcinoma	Squamous cell carcinoma	6.74224e-05	BH	0.00251	Citrate cycle (TCA cycle)	The citrate cycle (TCA cycle, Krebs cycle) is an important aerobic pathway for the final steps of the oxidation of carbohydrates and fatty acids. The cycle starts with acetyl-CoA, the activated form of acetate, derived from glycolysis and pyruvate oxidation for carbohydrates and from beta oxidation of fatty acids. The two-carbon acetyl group in acetyl-CoA is transferred to the four-carbon compoun…	Metabolism; Carbohydrate metabolism	Citrate cycle (TCA cycle)
ko04621	limma voom	Adenocarcinoma	Squamous cell carcinoma	0.00294028	BH	0.03198	NOD-like receptor signaling pathway	Specific families of pattern recognition receptors are responsible for detecting various pathogens and generating innate immune responses. The intracellular NOD-like receptor (NLR) family contains more than 20 members in mammals and plays a pivotal role in the recognition of intracellular ligands. NOD1 and NOD2, two prototypic NLRs, sense the cytosolic presence of the bacterial peptidoglycan frag…	Organismal Systems; Immune system	NOD-like receptor signaling pathway
ko00460	limma voom	Adenocarcinoma	Squamous cell carcinoma	0.000546815	BH	0.01028	Cyanoamino acid metabolism	NA	Metabolism; Metabolism of other amino acids	Cyanoamino acid metabolism
ko00830	limma voom	Adenocarcinoma	Squamous cell carcinoma	0.00190329	BH	0.02615	Retinol metabolism	NA	Metabolism; Metabolism of cofactors and vitamins	Retinol metabolism
ko00232	limma voom	Adenocarcinoma	Squamous cell carcinoma	0.00145125	BH	0.02228	Caffeine metabolism	NA	Metabolism; Biosynthesis of other secondary metabolites	Caffeine metabolism
ko03020	limma voom	Adenocarcinoma	Squamous cell carcinoma	0.00216382	BH	0.02824	RNA polymerase	NA	Genetic Information Processing; Transcription	RNA polymerase
ko00982	limma voom	Adenocarcinoma	Squamous cell carcinoma	0.000374427	BH	0.00888	Drug metabolism - cytochrome P450	NA	Metabolism; Xenobiotics biodegradation and metabolism	Drug metabolism - cytochrome P450
ko05410	limma voom	Adenocarcinoma	Squamous cell carcinoma	8.74269e-07	BH	0.00011	Hypertrophic cardiomyopathy	Hypertrophic cardiomyopathy (HCM) is a primary myocardial disorder with an autosomal dominant pattern of inheritance that is characterized by hypertrophy of the left ventricles with histological features of myocyte hypertrophy, myfibrillar disarray, and interstitial fibrosis. HCM is one of the most common inherited cardiac disorders, with a prevalence in young adults of 1 in 500. Hundreds of muta…	Human Diseases; Cardiovascular disease	Hypertrophic cardiomyopathy
ko05111	limma voom	Adenocarcinoma	Squamous cell carcinoma	0.0049542	BH	0.04618	Biofilm formation - Vibrio cholerae	Surface colonization and subsequent biofilm formation and development provide numerous advantages to microorganisms. On the other hand, biofilm formation is an energetically costly process and therefore must be tightly regulated and plastic, enabling biofilm bacteria to be responsive to the various environmental cues. The quorum sensing (QS) pathway of Vibrio cholerae activates the expression of …	Cellular Processes; Cellular community - prokaryotes	Biofilm formation - Vibrio cholerae
ko04011	limma voom	Adenocarcinoma	Squamous cell carcinoma	0.000312787	BH	0.00816	MAPK signaling pathway - yeast	The S. cerevisiae genome encodes multiple MAP kinase orthologs. One (Fus3) mediates cellular response to peptide pheromones. Another (Kss1) permits adjustment to nutrient limiting conditions. A third (Hog1) is necessary for survival under hyperosmotic conditions. A fourth (Slt2/Mpk1) is required for repair of injuries to the cell wall. As in mammalian cells, these pathways consist of a conserved …	Environmental Information Processing; Signal transduction	MAPK signaling pathway - yeast
ko04920	limma voom	Adenocarcinoma	Squamous cell carcinoma	3.28427e-05	BH	0.00143	Adipocytokine signaling pathway	Increased adipocyte volume and number are positively correlated with leptin production, and negatively correlated with production of adiponectin.	Organismal Systems; Endocrine system	Adipocytokine signaling pathway

### Sheet: Pearson coorelation
Table S2 : Pearson correlation
	o__Enterobacterales	p__Deinococcota	o__Thermales	g__Thermus	f__Thermaceae	c__Deinococci	p__Actinobacteriota	c__Actinobacteria	p__Bacteroidota	c__Bacteroidia	o__Flavobacteriales	o__Sphingobacteriales	f__Sphingobacteriaceae	p__Verrucomicrobiota	f__Flavobacteriaceae	g__Flavobacterium	p__Patescibacteria	f__Lactobacillaceae	f__Weeksellaceae	g__Lactobacillus	p__Bdellovibrionota	c__Bdellovibrionia	f__Candidatus_Kaiserbacteria	o__Candidatus_Kaiserbacteria	g__Candidatus_Kaiserbacteria	c__Parcubacteria	g__Bacillus	f__Alcaligenaceae	p__Firmicutes	f__Moraxellaceae	g__Acinetobacter	o__Pseudomonadales
o__Enterobacterales	1	0.178223	0.178478	0.178482	0.178478	0.178223	-0.00699913	-0.00818763	0.392111	0.392111	-0.00831124	0.0351769	0.0339152	0.201237	0.138081	-0.0154403	-0.00602724	0.00388505	-0.0392331	0.00497582	-0.000545849	-0.00223132	-0.00686612	-0.00686612	-0.00686612	-0.0103241	-0.0256263	0.0311765	0.359025	-0.00817525	-0.0101576	-0.0162382
p__Deinococcota	0.178223	1	0.999687	0.999686	0.999687	1	0.0965446	0.0949414	0.124569	0.124569	0.0220957	0.269793	0.244747	0.108062	0.404131	0.40241	0.484927	-0.00513721	-0.0699768	-0.00896973	0.537144	0.449393	0.24128	0.24128	0.24128	0.289814	0.254467	0.0221579	0.134973	0.00813401	-0.026822	-0.0393803
o__Thermales	0.178478	0.999687	1	1	1	0.999687	0.0845231	0.0828924	0.12118	0.12118	0.0154994	0.268163	0.243092	0.106236	0.402793	0.400588	0.485792	-0.00904075	-0.0762871	-0.0129722	0.537869	0.44981	0.241893	0.241893	0.241893	0.290407	0.254838	0.0198232	0.134553	0.00765974	-0.0273267	-0.0393139
g__Thermus	0.178482	0.999686	1	1	1	0.999686	0.0845348	0.0829038	0.121199	0.121199	0.015523	0.268165	0.243094	0.106242	0.4028	0.400596	0.485804	-0.00903345	-0.0762652	-0.0129654	0.537877	0.449813	0.2419	0.2419	0.2419	0.290415	0.254845	0.019803	0.134549	0.00766153	-0.0273272	-0.039306
f__Thermaceae	0.178478	0.999687	1	1	1	0.999687	0.0845231	0.0828924	0.12118	0.12118	0.0154994	0.268163	0.243092	0.106236	0.402793	0.400588	0.485792	-0.00904075	-0.0762871	-0.0129722	0.537869	0.44981	0.241893	0.241893	0.241893	0.290407	0.254838	0.0198232	0.134553	0.00765974	-0.0273267	-0.0393139
c__Deinococci	0.178223	1	0.999687	0.999686	0.999687	1	0.0965446	0.0949414	0.124569	0.124569	0.0220957	0.269793	0.244747	0.108062	0.404131	0.40241	0.484927	-0.00513721	-0.0699768	-0.00896973	0.537144	0.449393	0.24128	0.24128	0.24128	0.289814	0.254467	0.0221579	0.134973	0.00813401	-0.026822	-0.0393803
p__Actinobacteriota	-0.00699913	0.0965446	0.0845231	0.0845348	0.0845231	0.0965446	1	0.998692	0.0608905	0.0608905	0.0944418	0.0458679	0.0365314	-0.000251945	0.18482	0.214912	0.105309	0.236008	0.0451762	0.239061	0.0732724	0.0607485	0.0700472	0.0700472	0.0700472	0.0749024	0.061279	0.196182	0.166325	0.0247463	0.0280082	-0.011193
c__Actinobacteria	-0.00818763	0.0949414	0.0828924	0.0829038	0.0828924	0.0949414	0.998692	1	0.056867	0.056867	0.0955528	0.0462325	0.0378506	-0.00335919	0.179837	0.214693	0.100521	0.228366	0.0475236	0.231593	0.0712066	0.0591299	0.0664031	0.0664031	0.0664031	0.070541	0.0627267	0.193985	0.159879	0.0253557	0.0285734	-0.0105694
p__Bacteroidota	0.392111	0.124569	0.12118	0.121199	0.12118	0.124569	0.0608905	0.056867	1	1	0.55092	0.167564	0.158622	0.650182	0.387703	0.0814026	0.0500539	0.00747636	0.468191	0.0083809	0.114904	0.0793867	0.0267791	0.0267791	0.0267791	0.0251486	-0.00409541	0.145334	0.370544	0.0120744	0.0147249	-0.0235694
c__Bacteroidia	0.392111	0.124569	0.12118	0.121199	0.12118	0.124569	0.0608905	0.056867	1	1	0.55092	0.167564	0.158622	0.650182	0.387703	0.0814026	0.0500539	0.00747636	0.468191	0.0083809	0.114904	0.0793867	0.0267791	0.0267791	0.0267791	0.0251486	-0.00409541	0.145334	0.370544	0.0120744	0.0147249	-0.0235694
o__Flavobacteriales	-0.00831124	0.0220957	0.0154994	0.015523	0.0154994	0.0220957	0.0944418	0.0955528	0.55092	0.55092	1	0.10956	0.0981284	0.207233	0.163932	0.142575	0.0529697	0.0251523	0.972839	0.025828	0.163076	0.107901	0.0314814	0.0314814	0.0314814	0.0376796	0.0103781	0.121022	0.0972228	0.0674165	0.0718058	0.00197045
o__Sphingobacteriales	0.0351769	0.269793	0.268163	0.268165	0.268163	0.269793	0.0458679	0.0462325	0.167564	0.167564	0.10956	1	0.993986	0.02933	0.111891	0.121359	0.247439	-0.00926333	0.0829207	-0.00779418	0.254756	0.137104	0.109806	0.109806	0.109806	0.102014	0.00360062	0.0655581	0.0233897	0.011782	0.00884006	-0.00379898
f__Sphingobacteriaceae	0.0339152	0.244747	0.243092	0.243094	0.243092	0.244747	0.0365314	0.0378506	0.158622	0.158622	0.0981284	0.993986	1	0.0306872	0.0579479	0.0797594	0.189348	-0.0079365	0.0849657	-0.00656607	0.209871	0.0922123	0.0427724	0.0427724	0.0427724	0.0351294	0.000761067	0.0590234	-0.00729394	0.0104487	0.00840471	-0.00394796
p__Verrucomicrobiota	0.201237	0.108062	0.106236	0.106242	0.106236	0.108062	-0.000251945	-0.00335919	0.650182	0.650182	0.207233	0.02933	0.0306872	1	0.335693	0.0445829	0.0269156	-0.0106346	0.12633	-0.00967346	0.0296086	0.0179858	-0.00332668	-0.00332668	-0.00332668	0.000600288	0.0653799	0.0734373	0.189746	-0.0122336	-0.0148947	-0.0240882
f__Flavobacteriaceae	0.138081	0.404131	0.402793	0.4028	0.402793	0.404131	0.18482	0.179837	0.387703	0.387703	0.163932	0.111891	0.0579479	0.335693	1	0.854422	0.425733	0.010658	-0.0618576	0.00883213	0.466874	0.383914	0.420652	0.420652	0.420652	0.425461	0.203929	0.29818	0.30291	-0.0129226	-0.0247412	-0.0384539
g__Flavobacterium	-0.0154403	0.40241	0.400588	0.400596	0.400588	0.40241	0.214912	0.214693	0.0814026	0.0814026	0.142575	0.121359	0.0797594	0.0445829	0.854422	1	0.41193	0.0185077	-0.049769	0.015912	0.511274	0.407879	0.389945	0.389945	0.389945	0.397728	0.268743	0.299899	0.206278	-0.0121785	-0.0247767	-0.038688
p__Patescibacteria	-0.00602724	0.484927	0.485792	0.485804	0.485792	0.484927	0.105309	0.100521	0.0500539	0.0500539	0.0529697	0.247439	0.189348	0.0269156	0.425733	0.41193	1	0.0562725	-0.0482565	0.0552781	0.477295	0.391549	0.718179	0.718179	0.718179	0.758166	0.23574	0.0658251	0.124332	-0.0158262	-0.0281911	-0.042671
f__Lactobacillaceae	0.00388505	-0.00513721	-0.00904075	-0.00903345	-0.00904075	-0.00513721	0.236008	0.228366	0.00747636	0.00747636	0.0251523	-0.00926333	-0.0079365	-0.0106346	0.010658	0.0185077	0.0562725	1	0.0216809	0.997181	-0.0194884	-0.0244417	-0.025232	-0.025232	-0.025232	-0.0303967	-0.00839345	0.0343072	0.0768751	-0.0131534	-0.00975433	0.0360871
f__Weeksellaceae	-0.0392331	-0.0699768	-0.0762871	-0.0762652	-0.0762871	-0.0699768	0.0451762	0.0475236	0.468191	0.468191	0.972839	0.0829207	0.0849657	0.12633	-0.0618576	-0.049769	-0.0482565	0.0216809	1	0.0226243	0.0537567	0.0140331	-0.0698957	-0.0698957	-0.0698957	-0.0651361	-0.0324945	0.0475556	0.0268338	0.0634198	0.0697655	0.00760152
g__Lactobacillus	0.00497582	-0.00896973	-0.0129722	-0.0129654	-0.0129722	-0.00896973	0.239061	0.231593	0.0083809	0.0083809	0.025828	-0.00779418	-0.00656607	-0.00967346	0.00883213	0.015912	0.0552781	0.997181	0.0226243	1	-0.0224852	-0.0231467	-0.0252905	-0.0252905	-0.0252905	-0.0299598	-0.0117141	0.0359164	0.0775769	-0.010923	-0.00739688	0.039055
p__Bdellovibrionota	-0.000545849	0.537144	0.537869	0.537877	0.537869	0.537144	0.0732724	0.0712066	0.114904	0.114904	0.163076	0.254756	0.209871	0.0296086	0.466874	0.511274	0.477295	-0.0194884	0.0537567	-0.0224852	1	0.893328	0.334701	0.334701	0.334701	0.382958	0.20243	0.187738	0.183727	-0.00716573	-0.0241014	-0.0256224
c__Bdellovibrionia	-0.00223132	0.449393	0.44981	0.449813	0.44981	0.449393	0.0607485	0.0591299	0.0793867	0.0793867	0.107901	0.137104	0.0922123	0.0179858	0.383914	0.407879	0.391549	-0.0244417	0.0140331	-0.0231467	0.893328	1	0.290956	0.290956	0.290956	0.327673	0.0583241	0.186537	0.182768	-0.00794989	-0.0245579	-0.0212129
f__Candidatus_Kaiserbacteria	-0.00686612	0.24128	0.241893	0.2419	0.241893	0.24128	0.0700472	0.0664031	0.0267791	0.0267791	0.0314814	0.109806	0.0427724	-0.00332668	0.420652	0.389945	0.718179	-0.025232	-0.0698957	-0.0252905	0.334701	0.290956	1	1	1	0.974553	0.104188	0.110625	0.161312	-0.0105168	-0.0178695	-0.0316117
o__Candidatus_Kaiserbacteria	-0.00686612	0.24128	0.241893	0.2419	0.241893	0.24128	0.0700472	0.0664031	0.0267791	0.0267791	0.0314814	0.109806	0.0427724	-0.00332668	0.420652	0.389945	0.718179	-0.025232	-0.0698957	-0.0252905	0.334701	0.290956	1	1	1	0.974553	0.104188	0.110625	0.161312	-0.0105168	-0.0178695	-0.0316117
g__Candidatus_Kaiserbacteria	-0.00686612	0.24128	0.241893	0.2419	0.241893	0.24128	0.0700472	0.0664031	0.0267791	0.0267791	0.0314814	0.109806	0.0427724	-0.00332668	0.420652	0.389945	0.718179	-0.025232	-0.0698957	-0.0252905	0.334701	0.290956	1	1	1	0.974553	0.104188	0.110625	0.161312	-0.0105168	-0.0178695	-0.0316117
c__Parcubacteria	-0.0103241	0.289814	0.290407	0.290415	0.290407	0.289814	0.0749024	0.070541	0.0251486	0.0251486	0.0376796	0.102014	0.0351294	0.000600288	0.425461	0.397728	0.758166	-0.0303967	-0.0651361	-0.0299598	0.382958	0.327673	0.974553	0.974553	0.974553	1	0.139329	0.0998633	0.160943	-0.00602641	-0.0140822	-0.0329511
g__Bacillus	-0.0256263	0.254467	0.254838	0.254845	0.254838	0.254467	0.061279	0.0627267	-0.00409541	-0.00409541	0.0103781	0.00360062	0.000761067	0.0653799	0.203929	0.268743	0.23574	-0.00839345	-0.0324945	-0.0117141	0.20243	0.0583241	0.104188	0.104188	0.104188	0.139329	1	0.0773122	0.0135163	0.0239288	0.0181902	-0.0176637
f__Alcaligenaceae	0.0311765	0.0221579	0.0198232	0.019803	0.0198232	0.0221579	0.196182	0.193985	0.145334	0.145334	0.121022	0.0655581	0.0590234	0.0734373	0.29818	0.299899	0.0658251	0.0343072	0.0475556	0.0359164	0.187738	0.186537	0.110625	0.110625	0.110625	0.0998633	0.0773122	1	0.16738	0.0660843	0.0777336	0.0107855
p__Firmicutes	0.359025	0.134973	0.134553	0.134549	0.134553	0.134973	0.166325	0.159879	0.370544	0.370544	0.0972228	0.0233897	-0.00729394	0.189746	0.30291	0.206278	0.124332	0.0768751	0.0268338	0.0775769	0.183727	0.182768	0.161312	0.161312	0.161312	0.160943	0.0135163	0.16738	1	-0.0345786	-0.0309142	-0.038149
f__Moraxellaceae	-0.00817525	0.00813401	0.00765974	0.00766153	0.00765974	0.00813401	0.0247463	0.0253557	0.0120744	0.0120744	0.0674165	0.011782	0.0104487	-0.0122336	-0.0129226	-0.0121785	-0.0158262	-0.0131534	0.0634198	-0.010923	-0.00716573	-0.00794989	-0.0105168	-0.0105168	-0.0105168	-0.00602641	0.0239288	0.0660843	-0.0345786	1	0.938636	0.54724
g__Acinetobacter	-0.0101576	-0.026822	-0.0273267	-0.0273272	-0.0273267	-0.026822	0.0280082	0.0285734	0.0147249	0.0147249	0.0718058	0.00884006	0.00840471	-0.0148947	-0.0247412	-0.0247767	-0.0281911	-0.00975433	0.0697655	-0.00739688	-0.0241014	-0.0245579	-0.0178695	-0.0178695	-0.0178695	-0.0140822	0.0181902	0.0777336	-0.0309142	0.938636	1	0.416084
o__Pseudomonadales	-0.0162382	-0.0393803	-0.0393139	-0.039306	-0.0393139	-0.0393803	-0.011193	-0.0105694	-0.0235694	-0.0235694	0.00197045	-0.00379898	-0.00394796	-0.0240882	-0.0384539	-0.038688	-0.042671	0.0360871	0.00760152	0.039055	-0.0256224	-0.0212129	-0.0316117	-0.0316117	-0.0316117	-0.0329511	-0.0176637	0.0107855	-0.038149	0.54724	0.416084	1

### Sheet: features for model building
Table S3: Finalised features for model building
	f__Thermaceae	o__Enterobacterales	p__Actinobacteriota	p__Bacteroidota	o__Flavobacteriales	o__Sphingobacteriales	p__Verrucomicrobiota	f__Flavobacteriaceae	p__Firmicutes	f__Moraxellaceae	g__Acinetobacter	o__Pseudomonadales	p__Deinococcota	env_material	Host_Age	host_sex	smoker	label
SRR3991444	0	0	2	0	0	0	0	0	9	2	2	2	0	1	70.5243	1	1	1
SRR3991609	0	0	54	51	26	25	0	0	62	0	0	0	0	0	51.1047	1	2	0
SRR3991531	1154	17	63	204	0	0	0	0	105	193	44	205	1154	0	54.1547	1	1	1
SRR3991495	1121	41	5	239	0	0	0	0	170	163	25	165	1121	1	65.295	0	0	0
SRR3991554	0	0	6	83	83	0	0	0	172	44	43	51	0	1	78.3107	1	1	1
SRR3991568	0	0	5	49	49	0	0	0	408	0	0	210	0	0	78.2149	1	1	1
SRR3991477	3252	0	149	172	142	0	11	27	388	212	94	213	3252	0	55.9261	1	1	0
SRR3991372	0	0	59	0	0	0	0	0	85	0	0	190	0	1	77.7851	1	1	1
SRR3991625	0	39	0	0	0	0	0	0	30	0	0	75	0	0	78.5626	1	2	0
SRR3991604	0	27	2	62	62	0	0	0	140	70	65	85	0	0	60.2929	1	2	0
SRR3991441	0	147	133	1753	60	0	79	0	3066	30	2	196	0	0	58.4203	1	2	1
SRR3991440	0	0	27	136	136	0	0	0	54	195	195	405	0	0	74.7953	1	1	1
SRR3991569	0	0	0	0	0	0	0	0	1013	68	65	190	0	0	54.9541	1	1	1
SRR3991382	0	0	0	1835	462	0	524	0	1033	328	289	468	0	0	56.5339	1	2	0
SRR3991549	0	5	90	276	276	0	0	0	207	486	486	626	0	1	64.9555	1	2	1
SRR3991607	0	35	14	1215	1203	12	0	2	19	232	231	289	0	0	57.3279	1	2	0
SRR3991379	37	0	0	11	11	0	0	0	13	5916	81	18086	37	0	65.5934	1	1	0
SRR3991369	0	51	87	980	2	0	0	0	988	384	367	636	0	0	56.0411	0	1	0
SRR3991353	0	12	48	17	17	0	0	0	142	14	9	53	0	0	70.1547	1	2	0
SRR3991505	0	0	259	386	276	0	120	229	564	100	6	170	0	0	71.4579	1	1	0
SRR3991513	0	0	29	287	175	0	0	55	247	218	218	318	0	0	71.0746	1	1	0
SRR3991534	4065	58	644	107	105	0	0	105	848	283	62	365	4065	0	47.5811	0	1	0
SRR3991610	0	0	0	20	20	0	0	0	36	27	21	27	0	1	72.6379	1	2	1
SRR3991511	0	7	146	9	0	0	0	0	133	0	0	31	0	1	44.5722	0	2	0
SRR3991364	0	0	64	308	308	0	0	0	357	85	66	255	0	0	72.1971	1	1	1
SRR3991510	0	0	0	53	0	0	0	0	2	59	29	85	0	1	62.9925	1	2	1
SRR3991584	0	0	110	200	169	0	0	0	117	15	0	44	0	1	58.6557	1	2	1
SRR3991399	0	6	0	1923	1776	32	22	0	266	324	279	1023	0	0	61.4593	1	2	1
SRR3991517	0	0	153	80	56	0	0	0	174	1	1	36	0	0	69.8481	1	2	0
SRR3991597	0	0	0	0	0	0	0	0	27	869	467	1446	0	1	66.0452	1	1	1
SRR3991519	0	0	81	414	354	0	0	140	327	259	252	262	0	0	77.963	1	2	0
SRR3991503	1447	2455	74	5362	387	0	520	382	2379	131	56	131	1447	0	62.998	1	1	0
SRR3991398	0	12	103	206	177	0	0	0	914	7	7	2470	0	0	71.1869	1	1	0
SRR3991350	0	244	32	33	0	0	0	0	452	213	213	328	0	0	74.0808	1	1	0
SRR3991613	24	0	0	173	173	0	0	0	65	1080	32	2587	24	0	49.2129	1	1	0
SRR3991526	1070	0	36	67	30	37	0	4	11	133	59	133	1070	0	59.0144	0	2	0
SRR3991425	0	0	0	0	0	0	0	0	0	0	0	2	0	0	74.3792	1	2	1
SRR3991493	2583	0	89	265	166	5	62	73	169	242	48	286	2583	0	72.1889	1	2	0
SRR3991479	1067	0	11	46	46	0	0	11	37	185	102	185	1067	0	58.1437	1	1	0
SRR3991605	0	0	3	0	0	0	0	0	0	190	189	197	0	0	58.6858	1	2	0
SRR3991508	0	23	102	0	0	0	0	0	56	65	65	70	0	0	70.3409	1	1	1
SRR3991465	3013	190	494	847	497	78	0	377	2958	574	364	833	3013	0	68.104	1	1	0
SRR3991481	699	93	11	26	26	0	0	0	6	205	135	211	699	0	66.2779	1	2	1
SRR3991608	0	0	55	0	0	0	0	0	48	147	147	221	0	0	74.5106	0	1	0
SRR3991588	0	0	52	9	9	0	0	0	42	303	303	511	0	0	56.8843	1	2	0
SRR3991524	1178	0	176	306	306	0	64	59	416	233	174	233	1178	0	67.2279	1	2	0
SRR3991491	0	9	24	516	284	0	0	230	124	27	27	47	0	0	66.5927	1	1	0
SRR3991419	10	0	2	25	25	0	0	0	316	239	239	299	10	0	67.6304	1	1	1
SRR3991368	0	6	4076	620	392	13	0	112	1088	1106	1025	1343	185	0	75.2635	1	2	0
SRR3991427	0	0	0	0	0	0	0	0	0	0	0	0	0	0	72.8268	1	1	1
SRR3991352	0	11	35	112	112	0	0	0	417	46	44	152	0	0	65.6099	1	2	0
SRR3991563	0	0	22	56	0	0	0	0	5	0	0	2	0	1	74.1739	1	1	1
SRR3991548	0	0	4	318	318	0	0	0	122	0	0	353	31	0	64.7392	1	2	0
SRR3991583	0	0	0	0	0	0	0	0	89	0	0	12	0	1	70.1903	1	2	1
SRR3991429	0	0	0	0	0	0	0	0	2	7	7	9	0	0	62.5106	1	1	0
SRR3991552	0	0	41	508	288	0	0	0	337	144	144	144	0	0	65.5058	0	2	1
SRR3991387	0	281	64	38	38	0	0	0	66	443	312	1627	0	0	63.4168	1	2	0
SRR3991376	0	0	81	143	137	0	0	0	143	434	378	505	0	0	63.8604	1	1	0
SRR3991367	0	0	11	52	52	0	0	0	0	0	0	16772	0	0	65.4757	1	2	1
SRR3991530	2225	15	398	987	903	7	57	7	476	316	75	369	2225	0	67.3101	0	0	0
SRR3991394	0	1	0	7	7	0	0	0	109	34	34	133	0	0	64.9719	1	2	0
SRR3991335	0	0	0	171	140	28	0	0	0	15	15	110	0	0	74.1739	1	1	0
SRR3991593	0	0	2	32	32	0	0	0	30	56	56	75	0	1	62.308	1	1	1
SRR3991351	0	144	24	828	760	46	0	0	62	3162	3145	3457	0	0	54.1328	1	2	0
SRR3991453	0	24	143	0	0	0	0	0	0	93	93	93	0	0	70.7926	1	2	1
SRR3991334	0	0	143	278	278	0	0	0	299	157	157	160	0	0	62.7132	0	2	0
SRR3991606	0	75	86	150	150	0	0	0	4	36	36	504	0	0	65.0924	1	1	0
SRR3991386	0	1	363	118	0	0	0	0	937	96	19	285	0	0	73.3087	1	1	0
SRR3991473	2521	17	88	56	56	0	66	56	133	238	135	588	2521	0	67.5702	1	2	1
SRR3991603	0	0	0	70	70	0	0	0	30	0	0	0	0	0	53.2895	1	2	0
SRR3991590	0	0	0	0	0	0	0	0	172	0	0	0	0	1	78.6831	1	1	1
SRR3991595	0	27	0	128	76	41	0	0	39	5	5	2365	0	1	74.5845	1	2	1
SRR3991591	0	0	0	5	5	0	0	0	26	0	0	23973	0	1	65.4757	1	2	1
SRR3991370	0	0	93	0	0	0	0	0	103	39	1	157	0	0	62.475	1	2	0
SRR3991442	0	213	87	332	254	0	0	0	0	63	48	84	0	1	71.3155	1	1	1
SRR3991561	0	0	14	0	0	0	0	0	149	0	0	0	0	1	75.2443	1	2	1
SRR3991533	0	0	178	36	0	0	27	0	279	10	0	100	0	0	68.8487	1	2	0
SRR3991577	0	6	0	99	99	0	0	0	95	17	17	26	0	1	71.5017	1	1	1
SRR3991547	0	108	43	384	343	0	0	0	311	52	52	832	0	0	73.7495	0	0	0
SRR3991343	0	8	28	250	250	0	0	0	413	109	109	112	0	0	68.7611	1	1	1
SRR3991336	0	4	0	235	224	0	0	0	89	180	141	262	0	0	64.7283	1	2	0
SRR3991488	636	0	33	296	216	0	23	216	58	116	21	156	636	0	77.8617	0	2	0
SRR3991377	0	0	17	286	6	0	0	2	427	23	23	7213	0	0	51.1869	1	2	1
SRR3991544	0	0	0	29	29	0	0	0	8	12265	12027	12573	0	0	71.1786	1	2	1
SRR3991433	0	0	0	0	0	0	0	0	0	0	0	0	0	0	64.7365	1	2	1
SRR3991342	0	0	40	330	182	0	0	0	133	76	76	76	0	0	59.9617	1	1	0
SRR3991538	0	40	36	2	0	0	0	0	40	46	46	94	0	0	68.8788	1	1	1
SRR3991521	2092	99	24	365	81	2	23	45	303	404	286	542	2092	0	48.2875	0	1	0
SRR3991415	0	0	51	294	217	0	0	0	219	1610	1607	1783	0	0	71.0746	1	1	1
SRR3991413	0	2	0	0	0	0	0	0	0	0	0	0	0	0	61.9384	0	1	1
SRR3991498	1634	0	39	0	0	0	41	0	194	45	3	45	1634	0	79.4524	0	2	0
SRR3991555	0	0	146	497	497	0	2	0	165	80	64	139	0	0	74.2587	0	0	0
SRR3991612	0	0	3	34	34	0	0	2	0	117	114	382	0	0	62.0945	1	2	1
SRR3991468	1691	73	233	124	15	0	0	13	279	679	462	812	1691	0	69.0678	1	2	0
SRR3991446	0	0	0	0	0	0	0	0	77	12	2	35	0	0	76.178	1	2	1
SRR3991438	0	19	118	269	166	0	0	0	288	818	816	1105	0	0	62.8419	1	2	1
SRR3991436	0	0	0	5	5	0	0	0	0	0	0	0	0	0	79.7372	1	1	1
SRR3991485	1252	0	25	12	12	0	0	0	122	119	32	126	1252	0	56.1561	1	1	0
SRR3991487	478	37	53	74	74	0	0	50	35	25	23	32	478	0	75.6331	0	2	0
SRR3991546	0	103	166	227	177	0	0	0	452	86	86	111	0	0	67.7563	1	2	1
SRR3991541	0	25	0	81	81	0	0	6	41	24	19	47	0	0	77.0732	1	1	0
SRR3991579	0	0	50	0	0	0	0	0	17	0	0	50	0	1	62.9925	1	2	1
SRR3991586	0	21	0	43	21	0	0	0	22	0	0	32	0	1	70.8501	1	1	1
SRR3991402	0	0	22	1534	0	0	0	0	1576	36	14	94	0	0	68.7474	1	2	1
SRR3991560	0	0	8	0	0	0	0	0	0	25	25	97	0	0	66.9432	1	1	0
SRR3991532	0	0	13	76	0	0	0	0	101	10	0	63	0	1	54.3573	1	2	0
SRR3991596	0	289	3	76	76	0	0	0	70	1069	663	4689	0	0	52.2491	1	2	0
SRR3991366	0	85	57	93	56	0	0	0	10	159	121	208	0	0	66.4887	1	2	1
SRR3991338	0	0	118	47	47	0	0	0	11	0	0	1071	0	0	76.5503	1	2	1
SRR3991562	0	33	8	0	0	0	0	0	0	54	9	75	0	1	60.9938	1	1	1
SRR3991428	0	0	0	44	44	0	0	0	6	14	6	25	0	0	75.8686	1	1	0
SRR3991383	0	42	52	57	57	0	0	0	18	139	119	735	0	0	61.3224	0	1	0
SRR3991361	0	0	101	145	145	0	0	0	0	525	449	623	0	0	55.0637	1	1	0
SRR3991408	0	25	37	591	566	0	0	57	524	193	134	243	0	0	66.8145	1	1	0
SRR3991620	0	0	0	21	0	0	0	0	0	4	4	35	0	1	72.2738	1	2	1
SRR3991378	0	0	77	486	486	0	0	0	224	685	398	1030	0	0	73.7632	1	2	0
SRR3991466	1619	0	303	611	452	44	0	288	3719	158	18	669	1619	0	67.0719	1	2	0
SRR3991565	0	0	40	52	0	0	0	0	0	0	0	7	0	1	75.8795	1	2	1
SRR3991602	0	0	0	0	0	0	0	0	30	174	156	174	0	0	79.6879	1	2	1
SRR3991480	3500	0	88	230	191	0	0	138	403	413	134	413	3500	0	69.3196	1	2	0
SRR3991490	4	9	12	238	208	0	0	203	0	66	66	115	4	0	69.5551	1	2	1
SRR3991374	0	0	206	109	109	0	0	0	404	1391	1365	1714	0	0	71.7153	0	1	0
SRR3991558	0	0	0	438	438	0	0	0	432	54	54	68	0	0	66.7652	1	1	0
SRR3991354	0	40	302	301	301	0	0	0	565	123	123	237	0	0	77.0787	1	1	1
SRR3991520	0	41	27	54	16	0	0	16	82	0	0	4	0	0	60.4326	0	2	0
SRR3991392	0	11	22	35	14	21	0	0	141	24	24	72	0	0	60.0411	1	2	0
SRR3991528	2536	0	131	246	69	31	15	56	192	201	45	310	2536	1	62.9377	1	1	1
SRR3991454	0	5	33	288	288	0	0	0	116	13	13	13	0	1	41.9494	1	2	1
SRR3991556	0	0	0	241	241	0	0	0	0	259	213	330	15	1	65.5058	0	2	1
SRR3991500	2144	0	46	45	22	0	0	0	107	344	86	375	2144	0	65.755	1	1	0
SRR3991460	0	0	13	0	0	0	0	0	0	199	96	295	0	0	75.8686	1	2	0
SRR3991393	0	13	39	93	29	10	0	0	44	94	65	137	0	0	57.8179	1	2	0
SRR3991523	671	25	22	194	142	0	0	63	100	38	14	420	671	0	68.5311	1	1	0
SRR3991611	0	0	0	22	19	0	0	19	0	3	3	37	0	0	70.8501	1	1	1
SRR3991417	0	0	0	267	262	5	0	0	260	397	323	604	0	0	61.3826	1	2	1
SRR3991390	0	0	20	460	133	3	0	118	931	14	14	40	0	0	77.7029	1	2	1
SRR3991365	0	0	1515	6	6	0	0	0	970	29	29	94	0	0	54.768	0	1	0
SRR3991497	904	23	18	95	95	0	0	71	2	49	21	327	904	0	69.2074	1	1	0
SRR3991464	0	0	2	138	138	0	0	37	0	0	0	0	0	0	69.2567	1	2	0
SRR3991437	0	0	254	771	689	0	8	0	701	38	38	355	0	0	74.0753	1	1	1
SRR3991527	4	0	0	2	0	0	0	0	3	0	0	0	4	0	56.8871	1	2	0
SRR3991407	0	72	19	302	302	0	0	0	189	497	497	658	0	0	78.935	1	1	0
SRR3991504	0	0	39	421	322	24	1	87	135	202	202	249	0	0	52.7693	1	2	1
SRR3991412	0	0	0	161	161	0	17	21	76	248	230	382	0	0	71.05	1	2	0
SRR3991474	694	0	23	0	0	0	17	0	108	74	28	103	694	0	68.6297	0	1	1
SRR3991360	0	0	55	0	0	0	0	0	313	513	369	758	0	0	70.768	1	1	1
SRR3991457	0	0	0	163	0	0	0	0	76	61	61	168	0	0	72.7283	1	2	0
SRR3991522	1026	98	2	99	58	35	0	58	100	126	48	158	1026	0	73.5086	1	2	1
SRR3991574	0	0	4	139	5	0	0	5	47	0	0	80	0	0	72.2738	1	2	1
SRR3991598	0	6	41	50	48	0	0	0	178	93	93	134	0	0	78.7351	1	1	0
SRR3991578	0	35	40	0	0	0	0	0	0	0	0	77	0	1	73.1472	1	2	1
SRR3991337	0	10	23	6	6	0	0	0	17	15	15	21	0	0	58.6557	1	2	1
SRR3991575	0	0	5	12	12	0	0	0	170	256	256	354	0	1	62.0945	1	2	1
SRR3991539	0	0	81	0	0	0	0	0	32	13	13	28	0	0	71.7399	1	2	0
SRR3991389	0	59	37	119	119	0	7	0	67	798	798	931	0	0	66.0452	1	1	1
SRR3991567	0	0	0	0	0	0	0	0	0	0	0	167	0	0	65.5825	1	1	1
SRR3991471	2674	0	77	0	0	0	0	0	59	418	294	558	2674	1	64.0246	1	2	0
SRR3991344	0	0	0	769	769	0	0	0	76	173	173	335	171	0	70.82	0	0	0
SRR3991512	0	6	0	497	55	8	18	10	191	0	0	0	0	1	55.7153	1	1	0
SRR3991421	0	0	0	0	0	0	0	0	0	0	0	0	0	0	69.5688	1	1	0
SRR3991380	0	1	7	189	189	0	0	23	14	3	0	265	0	0	77.7851	1	1	1
SRR3991450	0	0	481	0	0	0	0	0	356	0	0	0	0	0	66.9432	1	1	0
SRR3991537	0	141	4	0	0	0	0	0	5	183	50	200	0	1	67.7016	1	1	1
SRR3991358	0	0	55	443	443	0	0	0	481	605	605	850	0	0	60.9938	1	1	1
SRR3991587	0	0	20	132	122	0	0	0	6	0	0	27	0	1	68.0876	1	1	1
SRR3991564	0	0	8	81	0	0	0	0	2	0	0	4	0	1	72.1971	1	1	1
SRR3991469	2753	98	128	375	306	0	0	22	12	230	33	402	2753	0	74.0151	1	2	0
SRR3991401	0	4	5	435	435	0	0	0	124	148	59	272	0	0	54.0561	1	2	0
SRR3991397	0	0	145	227	227	0	0	0	184	187	147	275	0	0	71.0171	1	2	1
SRR3991573	0	45	8	22	22	0	0	0	54	18	18	21	0	0	72.1916	0	1	0
SRR3991420	0	33	107	1539	644	1	43	0	1465	141	141	271	0	0	68.0876	1	1	1
SRR3991514	0	0	0	0	0	0	0	0	0	0	0	0	0	0	70.0972	1	1	1
SRR3991616	0	1	12	0	0	0	0	0	23	71	71	254	0	1	63.5565	0	1	0
SRR3991447	0	0	86	498	324	0	0	0	450	22	22	3202	0	0	60.7064	1	2	0
SRR3991405	0	4	170	338	237	88	0	0	135	1064	1027	1213	0	0	67.9069	1	1	0
SRR3991346	0	0	43	4	4	0	0	4	351	168	168	267	0	0	75.9316	1	2	1
SRR3991566	0	9	0	2250	64	0	0	0	520	36	20	54	0	1	64.7365	1	2	1
SRR3991576	0	98	70	483	14	0	0	0	483	0	0	40	0	1	68.7474	1	2	1
SRR3991614	0	0	11	0	0	0	0	0	23	0	0	25	0	1	71.0171	1	2	1
SRR3991391	0	23	68	225	149	0	0	0	118	26	26	26	0	0	75.4141	1	2	0
SRR3991411	0	5	86	84	82	0	0	0	237	59	24	64	0	0	71.3155	1	1	1
SRR3991592	0	0	0	0	0	0	0	0	0	9	9	11	0	1	79.6879	1	2	1
SRR3991347	0	29	97	11	11	0	0	0	42	96	73	99	137	0	63.5565	0	1	0
SRR3991396	0	0	106	0	0	0	0	0	654	0	0	257	0	0	75.0883	0	2	1
SRR3991381	0	622	4	511	156	0	0	0	1037	123	93	325	0	0	75.8795	1	2	1
SRR3991540	0	8	1883	233	221	0	0	0	78	28	26	112	0	0	69.9904	0	0	0
SRR3991431	0	0	109	10	4	0	0	0	28	43	43	61	0	0	68.6297	1	1	1
SRR3991601	0	21	59	0	0	0	0	0	51	101	101	187	0	1	67.6304	1	1	1
SRR3991478	1823	27	74	219	191	0	2	39	94	430	278	435	1823	0	39.6906	0	2	0
SRR3991418	0	0	18	79	77	0	0	0	69	53	53	172	0	0	71.5017	1	1	1
SRR3991373	0	0	0	2	2	0	0	0	11	50	48	74	0	0	74.1739	1	1	1
SRR3991403	0	27	198	333	219	0	0	0	748	629	629	636	0	0	62.8802	1	2	0
SRR3991404	0	0	0	608	469	0	0	0	112	979	154	1961	0	0	74.3463	1	2	1
SRR3991406	0	15	14	1471	0	0	0	0	1164	5	4	12	0	0	72.5613	1	2	1
SRR3991400	0	0	44	55	55	0	0	0	188	132	120	225	0	0	65.4182	1	1	0
SRR3991484	1854	0	47	0	0	0	21	0	8	267	140	289	1854	0	75.2608	0	1	0
SRR3991617	0	61	90	58	58	0	0	0	8	111	110	156	0	0	73.0951	1	1	0
SRR3991426	0	0	27	521	504	0	0	0	105	514	508	655	0	0	66.371	1	1	1
SRR3991570	0	67	2	0	0	0	0	0	303	0	0	37	0	1	77.7851	1	1	1
SRR3991475	3989	56	301	227	169	0	0	144	279	751	430	922	3989	0	72.2984	1	2	1
SRR3991628	0	0	5	15	15	0	0	0	4	29	29	136	0	0	51.8905	1	2	0
SRR3991516	0	24	235	143	74	0	0	35	643	107	107	141	0	0	73.5222	1	1	0
SRR3991622	0	0	0	254	254	0	0	0	0	9	9	48	0	0	67.5784	1	1	1
SRR3991458	0	53	378	488	327	161	0	76	682	145	139	305	0	0	74.0808	1	1	0
SRR3991359	0	0	40	0	0	0	0	0	37	142	109	181	0	0	70.1903	1	2	1
SRR3991627	0	63	0	0	0	0	75	0	2	27	25	29	0	0	76.4709	1	1	0
SRR3991384	0	0	98	56	0	0	0	0	326	3	3	25	0	1	75.0883	0	2	1
SRR3991557	0	1	0	330	284	7	0	0	111	229	225	421	0	0	77.807	0	0	0
SRR3991482	3475	295	127	1077	106	689	10	43	54	290	166	392	3475	0	74.1328	1	1	0
SRR3991434	0	0	263	169	138	0	0	0	161	722	722	722	0	0	71.4716	1	1	0
SRR3991395	0	0	87	266	266	0	0	0	67	1294	1294	1400	0	0	69.013	1	1	0
SRR3991551	0	0	0	210	210	0	0	0	27	19	13	29	0	0	78.716	0	2	1
SRR3991535	2075	7013	53	1647	5	7	0	3	3716	143	67	145	2075	0	69.8617	1	2	0
SRR3991624	0	53	0	0	0	0	0	0	0	0	0	24	0	1	62.8337	1	2	1
SRR3991630	0	44	2	265	77	0	0	0	227	1333	1323	3187	0	0	62.141	1	2	0
SRR3991626	10	10	2	182	182	0	0	0	33	213	201	314	10	0	56.3587	1	2	0
SRR3991462	0	0	0	2	2	0	0	0	0	5	1	9	0	0	60.3148	1	1	1
SRR3991509	0	2	294	28	0	0	0	0	128	13	5	63	0	0	61.2375	1	0	0
SRR3991355	0	118	0	179	139	0	0	0	124	749	695	1080	0	0	67.7974	0	1	1
SRR3991542	0	0	0	2	2	0	0	0	0	18	0	137	0	0	66.0452	0	0	0
SRR3991496	0	0	0	2	2	0	0	0	92	0	0	0	0	0	72.1916	0	1	0
SRR3991621	0	0	0	0	0	0	0	0	0	0	0	0	0	0	74.7844	0	2	0
SRR3991599	0	49	48	124	124	0	0	0	132	8	5	81	0	1	66.4887	1	2	1
SRR3991348	0	4	56	20	20	0	0	0	185	0	0	3	0	0	77.5661	1	2	0
SRR3991518	0	0	0	0	0	0	0	0	0	0	0	0	0	0	72.293	1	1	1
SRR3991501	1802	0	0	56	53	3	0	0	71	245	134	245	1802	0	58.4285	0	0	0
SRR3991339	0	0	14	11	11	0	0	0	225	0	0	470	0	1	76.178	1	2	1
SRR3991456	0	0	132	1740	1462	116	173	0	97	290	146	614	129	0	55.6468	1	2	0
SRR3991363	0	0	63	101	78	7	0	0	8	43	18	60	0	0	68.5503	1	2	0
SRR3991553	0	18	36	263	263	0	0	0	94	255	255	334	0	0	67.269	1	2	1
SRR3991416	0	888	56	163	136	0	0	0	1081	171	170	251	0	0	59.321	1	1	0
SRR3991600	0	108	17	13	13	0	0	0	49	53	53	148	0	0	76.7036	1	2	0
SRR3991506	0	10	13	296	221	58	4	0	212	92	81	214	0	0	65.0376	1	2	0
SRR3991357	0	0	0	0	0	0	0	0	6	186	186	203	0	0	62.308	1	1	1
SRR3991559	0	0	0	0	0	0	0	0	0	0	0	2	0	0	66.4038	1	2	0
SRR3991341	0	110	0	288	107	0	0	18	165	0	0	33	0	0	78.6831	1	1	1
SRR3991486	814	5	51	33	6	0	32	0	42	90	75	90	814	0	53.0513	1	2	0
SRR3991483	0	20	4	39	39	0	0	39	316	6	0	6	0	0	74.7844	0	2	0
SRR3991629	0	116	7	270	262	0	0	7	74	928	591	963	0	0	73.1472	1	2	1
SRR3991581	0	0	4	15	15	0	0	0	28	150	150	221	0	0	43.2909	1	2	1
SRR3991619	0	0	0	225	225	0	0	0	0	23	23	70	0	1	67.5784	1	1	1
SRR3991409	0	2	96	57	57	0	0	0	342	80	69	83	0	0	50.1711	0	2	0
SRR3991349	0	0	0	0	0	0	0	0	0	0	0	2	0	0	62.9925	1	2	1
SRR3991489	0	0	0	247	247	0	0	0	0	50	50	97	0	0	60.909	1	1	0
SRR3991430	0	5	0	763	751	0	0	0	73	65	51	82	0	0	72.6379	1	2	1
SRR3991550	0	0	11	262	262	0	0	0	55	10264	10111	10435	0	1	71.1786	1	2	1
SRR3991585	0	0	0	165	37	0	0	0	148	6	1	71	0	1	71.0746	1	1	1
SRR3991362	0	0	37	100	100	0	0	0	81	123	121	123	0	0	66.1246	1	1	1
SRR3991439	0	0	39	318	318	0	0	0	0	396	396	396	0	0	75.2443	1	2	1
SRR3991452	0	0	98	0	0	0	0	0	0	0	0	3	0	0	61.2101	1	2	0
SRR3991545	0	0	0	364	364	0	0	0	114	155	113	386	0	0	70.82	0	0	0
SRR3991580	0	0	4	16	16	0	0	0	5267	45	45	212	0	1	54.9541	1	1	1
SRR3991515	0	57	42	267	153	0	0	105	237	71	45	164	0	0	77.3771	1	1	0
SRR3991589	0	2	85	43	43	0	0	0	0	0	0	0	0	0	43.2909	1	2	1
SRR3991529	2793	0	52	134	61	0	7	57	295	433	308	556	2806	0	62.9377	1	1	1
SRR3991445	0	0	0	0	0	0	0	0	0	163	163	163	0	1	76.178	1	2	1
SRR3991492	1387	43	54	278	263	0	0	24	121	349	145	349	1387	1	74.2286	0	0	0
SRR3991423	0	0	0	41	41	0	0	0	0	40	40	40	0	0	79.6906	1	1	0
SRR3991572	0	0	0	0	0	0	0	0	159	6	0	111	0	1	70.768	1	1	1
SRR3991461	0	0	111	46	46	0	0	0	102	254	254	270	0	0	57.4073	1	2	1
SRR3991470	0	0	240	107	107	0	0	0	6541	0	0	0	0	1	69.2403	1	2	1
SRR3991618	0	3	85	174	174	0	0	0	85	269	269	386	0	0	52.4408	1	2	0
SRR3991371	0	21	49	934	838	0	0	0	1454	278	271	718	0	0	74.5845	1	2	1
SRR3991333	0	0	0	0	0	0	0	0	0	0	0	2	0	0	63.9151	1	2	0
SRR3991476	522	0	8	59	59	0	0	38	35	69	40	71	522	0	58.1656	1	2	0
SRR3991455	0	0	332	0	0	0	0	0	568	285	285	1349	0	0	41.9494	1	2	1
SRR3991385	0	0	0	107	107	0	0	25	6	83	77	193	0	0	69.7221	0	0	0
SRR3991623	0	4	0	20	20	0	0	0	2	48	48	106	0	1	74.3792	1	2	1
SRR3991494	1783	11	72	125	85	3	4	19	124	231	100	269	1783	0	71.3265	1	2	0
SRR3991502	1628	2	147	32	32	0	0	30	192	214	128	215	1628	0	64.5366	1	2	0
SRR3991543	0	0	0	162	162	0	0	0	0	0	0	0	0	0	64.9555	1	2	1
SRR3991594	0	0	0	19	19	0	0	0	1481	0	0	18	0	1	69.2403	1	2	1
SRR3991499	1003	0	55	32	32	0	0	0	144	315	143	315	1003	1	40.5229	1	2	0
SRR3991582	0	0	0	56	56	0	0	0	46	0	0	60	0	0	66.5791	1	2	0

### Sheet: Hyperparameters
Table S4:The list of hyperparameters optimized in ML and DL models.
Classifier	Hyperparameters	Range	Selected values
LR	L2 regularization	0-01	0.5
RF	Max_depth	01-10	04
	Min_sample_split	02-50	25
	Min_sample_leaf	01-50	08
	Max_leaf_nodes	05-100	14
	N_estimators	10-100	52
XGB	Max_depth	01-10	01
	N_neighbors	01-10	05
KNN	weights	uniform, distance	uniform
	p	01-05	05
DNN	neurons	01-500	217
	pdrop	0-0.5	0.1
	α	10-5- 10-2	0.0036
	lr	10-5-10-1	0.07
	hidden layers	01-05	01
	batch size	10-100	32
